# Species distribution modeling for conservation science: new predictor layers, reproducible code, and an evaluation of California protected areas

**DOI:** 10.1101/2025.01.23.634559

**Authors:** Zachary G. MacDonald, Joscha Beninde, Kentaro Matsunaga, Bo Zhou, Thomas W. Gillespie, H. Bradley Shaffer

## Abstract

**Aim:** Our study provides foundational resources for future SDMing: methods for generating fine-scale, equal-area predictor datasets and best-practice SDM guidelines. We also provide reproducible code to streamline their implementation.

**Location:** Southwestern North America

**Methods:** Using over 215,000 research-grade iNaturalist occurrence records for 127 species of conservation concern or scientific interest in California and surrounding area, we quantified and compared SDM performance between two predictor datasets that differ in their source of bioclimatic data, spatial resolution, and coordinate reference system: one generated using ClimateNA software (resolution = 300 x 300 m; NAD83/California Albers) and the other using existing WorldClim data (varying resolution = ∼669-797 x 926 m; WGS84). We also compared two modeling algorithms (MaxEnt *vs* Random Forests), and two background point selection strategies (random points *vs* weighted points accounting for sampling effort). As an example application, we used SDM predictions to evaluate the conservation value of different protected area types within California.

**Results:** ClimateNA outperformed WorldClim for 94% of species, Random Forests outperformed MaxEnt for 87%, and random background points outperformed weighted background points for 100%. All differences were statistically significant. Together, the ClimateNA dataset, Random Forests, and random background points achieved highest performance for 86% of species. Using this best-performing set of models, we found that regional parks, county parks, state beaches, and open spaces in California were highest in multi-species suitability, while larger protected areas, such as national parks and national forests, generally exhibited surprisingly low suitability. Substantial spatial biases intrinsic to SDMing with unprojected predictor datasets (e.g., WGS84) are described, along with clear solutions using equal-area predictor datasets.

**Main conclusions:** Considerable disparity was observed among the performance of common SDM methods. This study highlights the importance of fine-scale, equal-area predictor datasets and best-practice guidelines, and demonstrates how SDMs can provide critical insights into protected area planning.
