## Supplementary material for "Species distribution modeling for conservation science: new predictor layers, reproducible code, and an evaluation of California protected areas": Table S1

### Sheet: 2024-11-28_Table_S1_native_stat
kingdom	class	species	native_status	best_model_algorithm	best_predictor_dataset	best_background_point_strategy	occ_number	best_AUC_ROC
Animalia	Amphibia	Anaxyrus boreas	native	Random forest	ClimateNA	random	3601	0.967953
Animalia	Amphibia	Pseudacris regilla	native	Random forest	ClimateNA	random	7457	0.969972
Animalia	Amphibia	Spea intermontana	native	Random forest	WorldClim	random	68	0.982015
Animalia	Arachnida	Uroctonus mordax	native	Random forest	ClimateNA	random	1045	0.976392
Animalia	Aves	Agelaius tricolor	native	Random forest	ClimateNA	random	414	0.975177
Animalia	Aves	Anarhynchus nivosus	native	Maxent	ClimateNA	random	479	0.993663
Animalia	Aves	Aphelocoma californica	native	Random forest	ClimateNA	random	8807	0.990749
Animalia	Aves	Aphelocoma insularis	native	Random forest	ClimateNA	random	62	0.999943
Animalia	Aves	Aphelocoma woodhouseii	native	Maxent	WorldClim	random	121	0.985239
Animalia	Aves	Aquila chrysaetos	native	Random forest	WorldClim	random	771	0.934047
Animalia	Aves	Artemisiospiza belli	native	Maxent	ClimateNA	random	259	0.953834
Animalia	Aves	Callipepla californica	native	Random forest	ClimateNA	random	4476	0.979153
Animalia	Aves	Callipepla gambelii	native	Random forest	ClimateNA	random	856	0.980514
Animalia	Aves	Chamaea fasciata	native	Random forest	WorldClim	random	1171	0.987307
Animalia	Aves	Cyanocitta stelleri	native	Random forest	ClimateNA	random	3370	0.984543
Animalia	Aves	Melanerpes formicivorus	native	Random forest	ClimateNA	random	5584	0.988916
Animalia	Aves	Melospiza melodia	native	Random forest	ClimateNA	random	5052	0.990294
Animalia	Aves	Oreortyx pictus	native	Maxent	ClimateNA	random	316	0.949037
Animalia	Aves	Passerculus sandwichensis	native	Random forest	ClimateNA	random	2453	0.980405
Animalia	Aves	Rallus limicola	native	Maxent	ClimateNA	random	196	0.97728
Animalia	Aves	Selasphorus sasin	native	Random forest	ClimateNA	random	2263	0.995716
Animalia	Aves	Setophaga petechia	native	Random forest	ClimateNA	random	1178	0.972692
Animalia	Aves	Strix varia	native	Random forest	WorldClim	random	107	0.970257
Animalia	Diplopoda	Brachycybe producta	native	Maxent	WorldClim	random	128	0.987854
Animalia	Diplopoda	Brachycybe rosea	native	Random forest	ClimateNA	random	49	0.992867
Animalia	Diplopoda	Gosodesmus claremontus	native	Maxent	ClimateNA	random	135	0.985983
Animalia	Gastropoda	Ariolimax californicus	native	Random forest	ClimateNA	random	349	0.997742
Animalia	Gastropoda	Ariolimax columbianus	native	Random forest	ClimateNA	random	778	0.987312
Animalia	Gastropoda	Ariolimax dolichophallus	native	Random forest	ClimateNA	random	328	0.998706
Animalia	Gastropoda	Helminthoglypta arrosa	native	Maxent	WorldClim	random	73	0.99662
Animalia	Gastropoda	Helminthoglypta tudiculata	native	Random forest	ClimateNA	random	208	0.987758
Animalia	Insecta	Apodemia mormo	native	Maxent	WorldClim	random	132	0.959256
Animalia	Insecta	Battus philenor	native	Random forest	ClimateNA	random	1708	0.992463
Animalia	Insecta	Bombus californicus	native	Random forest	ClimateNA	random	692	0.975975
Animalia	Insecta	Bombus crotchii	native	Random forest	WorldClim	random	415	0.962325
Animalia	Insecta	Bombus melanopygus	native	Random forest	ClimateNA	random	2369	0.980344
Animalia	Insecta	Bombus sonorus	native	Random forest	ClimateNA	random	608	0.997289
Animalia	Insecta	Bombus vosnesenskii	native	Random forest	ClimateNA	random	3192	0.977083
Animalia	Insecta	Camponotus vicinus	native	Maxent	ClimateNA	random	200	0.953544
Animalia	Insecta	Ceratitis capitata	non-native	Random forest	ClimateNA	random	207	0.992876
Animalia	Insecta	Dicheirus piceus	native	Maxent	WorldClim	random	39	0.980095
Animalia	Insecta	Hetaerina americana	native	Random forest	ClimateNA	random	353	0.985026
Animalia	Insecta	Homalodisca vitripennis	non-native	Random forest	ClimateNA	random	273	0.993144
Animalia	Insecta	Occidryas editha	native	Random forest	ClimateNA	random	239	0.968477
Animalia	Insecta	parnassius behrii	native	Random forest	WorldClim	random	31	0.998577
Animalia	Insecta	Prenolepis imparis	native	Random forest	ClimateNA	random	994	0.984654
Animalia	Insecta	Tamalia coweni	native	Random forest	ClimateNA	random	532	0.970634
Fungi	Lecanoromycetes	Acarospora socialis	native	Random forest	ClimateNA	random	434	0.970735
Fungi	Lecanoromycetes	Ramalina menziesii	native	Random forest	ClimateNA	random	1589	0.993104
Plantae	Liliopsida	Bromus tectorum	non-native	Random forest	ClimateNA	random	773	0.931091
Plantae	Liliopsida	Iris macrosiphon	native	Random forest	ClimateNA	random	733	0.986067
Plantae	Liliopsida	Phragmites australis	non-native	Random forest	ClimateNA	random	281	0.983582
Plantae	Magnoliopsida	Acmispon strigosus	native	Random forest	ClimateNA	random	1090	0.969586
Plantae	Magnoliopsida	Aquilegia eximia	native	Maxent	WorldClim	random	65	0.982853
Plantae	Magnoliopsida	Aquilegia formosa	native	Random forest	ClimateNA	random	2738	0.974171
Plantae	Magnoliopsida	Aquilegia pubescens	native	Random forest	ClimateNA	random	193	0.994435
Plantae	Magnoliopsida	Arctostaphylos glauca	native	Random forest	ClimateNA	random	1438	0.977866
Plantae	Magnoliopsida	Aristolochia californica	native	Random forest	ClimateNA	random	837	0.988251
Plantae	Magnoliopsida	Carduus pycnocephalus	non-native	Random forest	ClimateNA	random	1991	0.98624
Plantae	Magnoliopsida	Centaurea solstitialis	non-native	Random forest	ClimateNA	random	2020	0.977481
Plantae	Magnoliopsida	Convolvulus arvensis	non-native	Random forest	ClimateNA	random	1953	0.980813
Plantae	Magnoliopsida	Cynara cardunculus	non-native	Random forest	ClimateNA	random	1076	0.994302
Plantae	Magnoliopsida	Eriogonum inflatum	native	Random forest	ClimateNA	random	1858	0.96899
Plantae	Magnoliopsida	Erythranthe guttata	native	Random forest	ClimateNA	random	1951	0.962914
Plantae	Magnoliopsida	Erythranthe laciniata	native	Maxent	ClimateNA	random	64	0.993496
Plantae	Magnoliopsida	Eschscholzia californica	native	Random forest	ClimateNA	random	9985	0.9878
Plantae	Magnoliopsida	Fremontodendron californicum	native	Random forest	ClimateNA	random	426	0.976632
Plantae	Magnoliopsida	Heteromeles arbutifolia	native	Random forest	ClimateNA	random	8623	0.990539
Plantae	Magnoliopsida	Juglans californica	native	Random forest	ClimateNA	random	667	0.995849
Plantae	Magnoliopsida	Juglans hindsii	native	Maxent	ClimateNA	random	178	0.989992
Plantae	Magnoliopsida	Layia glandulosa	native	Random forest	ClimateNA	random	741	0.967528
Plantae	Magnoliopsida	Layia pentachaeta	native	Maxent	ClimateNA	random	57	0.987441
Plantae	Magnoliopsida	Limnanthes alba	native	Random forest	ClimateNA	random	77	0.981439
Plantae	Magnoliopsida	Limnanthes douglasii	native	Random forest	WorldClim	random	145	0.987298
Plantae	Magnoliopsida	Linanthus parryae	native	Random forest	WorldClim	random	193	0.986816
Plantae	Magnoliopsida	Marah fabacea	native	Random forest	ClimateNA	random	2446	0.99006
Plantae	Magnoliopsida	Marah horrida	native	Maxent	WorldClim	random	106	0.98578
Plantae	Magnoliopsida	Marah macrocarpa	native	Random forest	ClimateNA	random	3405	0.992158
Plantae	Magnoliopsida	Marah oregana	native	Random forest	ClimateNA	random	866	0.983454
Plantae	Magnoliopsida	Marah watsonii	native	Random forest	ClimateNA	random	102	0.986621
Plantae	Magnoliopsida	Nemophila menziesii	native	Random forest	ClimateNA	random	2233	0.976892
Plantae	Magnoliopsida	Opuntia basilaris	native	Random forest	ClimateNA	random	4310	0.975493
Plantae	Magnoliopsida	Penstemon newberryi	native	Random forest	ClimateNA	random	1401	0.988091
Plantae	Magnoliopsida	Platanus racemosa	native	Random forest	ClimateNA	random	2429	0.985277
Plantae	Magnoliopsida	Populus trichocarpa	native	Maxent	ClimateNA	random	493	0.978605
Plantae	Magnoliopsida	Quercus agrifolia	native	Random forest	ClimateNA	random	7268	0.992604
Plantae	Magnoliopsida	Quercus berberidifolia	native	Random forest	ClimateNA	random	869	0.978725
Plantae	Magnoliopsida	Quercus chrysolepis	native	Random forest	ClimateNA	random	1901	0.978261
Plantae	Magnoliopsida	Quercus engelmannii	native	Random forest	ClimateNA	random	421	0.98866
Plantae	Magnoliopsida	Quercus lobata	native	Random forest	ClimateNA	random	2878	0.983224
Plantae	Magnoliopsida	Quercus parvula	native	Random forest	ClimateNA	random	136	0.993767
Plantae	Magnoliopsida	Quercus wislizeni	native	Random forest	WorldClim	random	876	0.972922
Plantae	Magnoliopsida	Rubus parviflorus	native	Random forest	ClimateNA	random	2552	0.98518
Plantae	Magnoliopsida	Rubus spectabilis	native	Random forest	ClimateNA	random	547	0.994865
Plantae	Magnoliopsida	Umbellularia californica	native	Random forest	ClimateNA	random	4744	0.989244
Animalia	Mammalia	Corynorhinus townsendii	native	Maxent	ClimateNA	random	57	0.894129
Animalia	Mammalia	Dipodomys merriami	native	Random forest	ClimateNA	random	113	0.986606
Animalia	Mammalia	Lynx rufus	native	Random forest	ClimateNA	random	2612	0.966977
Animalia	Mammalia	Microtus californicus	native	Maxent	WorldClim	random	370	0.982066
Animalia	Mammalia	Odocoileus hemionus	native	Random forest	ClimateNA	random	10039	0.978649
Animalia	Mammalia	Peromyscus maniculatus	native	Random forest	WorldClim	random	174	0.979603
Animalia	Mammalia	Puma concolor	native	Random forest	ClimateNA	random	745	0.95851
Animalia	Mammalia	Reithrodontomys megalotis	native	Random forest	WorldClim	random	55	0.982046
Animalia	Mammalia	Sorex vagrans	native	Maxent	WorldClim	random	38	0.991386
Animalia	Mammalia	Thomomys bottae	native	Random forest	ClimateNA	random	2572	0.982084
Animalia	Mammalia	Ursus americanus	native	Random forest	ClimateNA	random	1844	0.959416
Plantae	Marchantiopsida	Asterella californica	native	Random forest	ClimateNA	random	820	0.982254
Plantae	Polypodiopsida	Azolla filiculoides	native	Random forest	ClimateNA	random	280	0.984437
Animalia	Squamata	Anniella stebbinsi	native	Random forest	ClimateNA	random	204	0.98836
Animalia	Squamata	Arizona elegans	native	Random forest	ClimateNA	random	189	0.972571
Animalia	Squamata	Aspidoscelis tigris	native	Random forest	ClimateNA	random	2736	0.95696
Animalia	Squamata	Charina bottae	native	Random forest	ClimateNA	random	429	0.966177
Animalia	Squamata	Crotalus oreganus	native	Random forest	ClimateNA	random	4887	0.97241
Animalia	Squamata	Diadophis punctatus	native	Random forest	ClimateNA	random	1211	0.983552
Animalia	Squamata	Elgaria multicarinata	native	Random forest	ClimateNA	random	7390	0.986808
Animalia	Squamata	Gambelia wislizenii	native	Random forest	ClimateNA	random	629	0.93
Animalia	Squamata	Masticophis flagellum	native	Random forest	WorldClim	random	600	0.955772
Animalia	Squamata	Masticophis fuliginosus	native	Random forest	WorldClim	random	35	0.988081
Animalia	Squamata	Masticophis lateralis	native	Random forest	ClimateNA	random	1044	0.97801
Animalia	Squamata	Masticophis taeniatus	native	Maxent	WorldClim	random	80	0.968275
Animalia	Squamata	Phrynosoma blainvillii	native	Maxent	ClimateNA	random	85	0.961017
Animalia	Squamata	Pituophis catenifer	native	Random forest	ClimateNA	random	7883	0.961119
Animalia	Squamata	Plestiodon gilberti	native	Random forest	ClimateNA	random	312	0.966404
Animalia	Squamata	Plestiodon skiltonianus	native	Random forest	ClimateNA	random	1671	0.979938
Animalia	Squamata	Sceloporus occidentalis	native	Random forest	ClimateNA	random	21102	0.986404
Animalia	Squamata	Thamnophis sirtalis	native	Random forest	ClimateNA	random	662	0.9376
Animalia	Testudines	Actinemys marmorata	native	Random forest	ClimateNA	random	1110	0.970719
